# Mapping the Genetic Interaction Network of PARP inhibitor Response

**DOI:** 10.1101/2023.08.19.553986

**Authors:** Danny Simpson, Jia Ling, Yangwode Jing, Britt Adamson

## Abstract

Genetic interactions have long informed our understanding of the coordinated proteins and pathways that respond to DNA damage in mammalian cells, but systematic interrogation of the genetic network underlying that system has yet to be achieved. Towards this goal, we measured 147,153 pairwise interactions among genes implicated in PARP inhibitor (PARPi) response. Evaluating genetic interactions at this scale, with and without exposure to PARPi, revealed hierarchical organization of the pathways and complexes that maintain genome stability during normal growth and defined changes that occur upon accumulation of DNA lesions due to cytotoxic doses of PARPi. We uncovered unexpected relationships among DNA repair genes, including context-specific buffering interactions between the minimally characterized *AUNIP* and BRCA1-A complex genes. Our work thus establishes a foundation for mapping differential genetic interactions in mammalian cells and provides a comprehensive resource for future studies of DNA repair and PARP inhibitors.
