## Supplementary material for "Mapping the Genetic Interaction Network of PARP inhibitor Response": Table S4

### Sheet: Sheet 1
Gene	Gamma	Tau	Rho	Gamma.Selected	AllGamma.Medium	AllGamma.High	SelGamma.Medium	SelGamma.High	Tau.Selected	AllTau.Medium	AllTau.High	SelTau.Medium	SelTau.High
KAT7	-0.0921819	-0.0795804	0.12144	TRUE	24	0	0	0	TRUE	0	0	0	0
MEMO1	-0.0754234	-0.0714594	0.0875053	TRUE	24	0	0	0	TRUE	0	0	0	0
RBBP5	-0.103447	-0.13447	0.0242778	TRUE	24	0	0	0	TRUE	0	0	0	0
CBL	0.0442375	0.0136855	-0.122302	TRUE	23	0	0	0	TRUE	6	7	1	0
MAU2	-0.0587908	-0.115087	-0.0849212	TRUE	23	0	0	0	TRUE	1	0	1	0
NIPBL	-0.0219236	-0.0720456	-0.106233	TRUE	23	0	0	0	TRUE	1	0	1	0
PTPN1	-0.0929163	-0.227022	-0.245936	TRUE	23	0	0	0	TRUE	6	7	1	2
CDC25C	-0.00656412	-0.0150346	-0.0151493	FALSE	22	0			FALSE	0	0
PPP4C	-0.0569113	-0.119275	-0.102345	TRUE	22	0	0	0	TRUE	1	0	1	0
PSMB5	-0.0601118	-0.0725105	0.0286851	FALSE	22	0			FALSE	0	0
TIPRL	-0.0170911	-0.0543759	-0.0790254	TRUE	22	0	0	0	TRUE	1	0	1	0
GAB2	-0.122026	-0.0846531	0.219327	TRUE	21	0	7	6	TRUE	6	0	0	0
INPPL1	-0.0339398	-0.000929323	0.119754	TRUE	21	0	7	6	FALSE	6	0
PTPN11	-0.00308552	0.0179706	0.055325	TRUE	21	0	7	6	FALSE	6	0
SOS1	-0.0974661	-0.0413628	0.240279	TRUE	21	0	7	6	TRUE	6	0	0	0
DGKD	-0.0732498	-0.138225	-0.0928147	FALSE	20	0			TRUE	5	0	0	0
LZTR1	-0.0268305	-0.0893505	-0.131365	TRUE	20	0	0	0	TRUE	6	7	1	0
NF1	-0.0426391	-0.114195	-0.138198	TRUE	20	0	0	0	TRUE	6	7	1	0
YWHAE	-0.00388334	0.00602501	0.0276708	FALSE	20	0			FALSE	0	0
POLA2	-0.0387973	-0.0466378	0.0192496	FALSE	19	0			FALSE	0	0
POLD2	-0.129546	-0.216423	-0.0894183	FALSE	19	0			FALSE	3	0
RFC1	-0.070836	-0.274562	-0.447799	TRUE	19	0	3	0	TRUE	1	0	1	0
RFC4	-0.123279	-0.290433	-0.300087	FALSE	19	0			FALSE	3	0
ZC3H3	-0.0353818	-0.0652408	-0.0418322	FALSE	19	0			FALSE	4	0
EME1	-0.0273906	-0.0899534	-0.132139	FALSE	18	0			TRUE	5	0	0	0
GEN1	-0.0432102	-0.0394335	0.0521426	FALSE	18	0			TRUE	0	0	0	0
NDUFA8	-0.200607	-0.21279	0.170157	FALSE	18	0			TRUE	8	0	0	0
NDUFA9	-0.214146	-0.238735	0.152747	TRUE	18	0	0	0	FALSE	8	0
NDUFB2	-0.154807	-0.164835	0.130067	TRUE	18	0	0	0	FALSE	8	0
SMG5	-0.0217677	-0.0646099	-0.0893286	FALSE	17	0			FALSE	1	0
SMG7	-0.0464534	-0.0653274	0.000900304	FALSE	17	0			FALSE	0	0
UPF1	-0.0466125	-0.101961	-0.0945942	TRUE	17	0	0	0	FALSE	1	0
UPF2	-0.0469867	-0.132876	-0.171906	FALSE	17	0			TRUE	2	0	1	0
UPF3B	-0.00316135	-0.0193403	-0.0378211	FALSE	17	0			FALSE	1	0
PARP1	-0.127056	0.231545	1.05915	TRUE	16	0	4	0	TRUE	5	4	1	0
RNASEH2A	-0.0247637	-0.044062	-0.0262622	TRUE	16	0	4	0	FALSE	2	0
RNASEH2B	-0.0383775	-0.0757353	-0.0578119	TRUE	16	0	4	0	TRUE	2	0	0	0
RNASEH2C	-0.112433	-0.217283	-0.156168	TRUE	16	0	4	0	TRUE	2	0	1	0
XRCC1	-0.0784307	-0.43521	-0.824544	TRUE	16	0	4	0	TRUE	1	1	1	2
COQ2	-0.206548	-0.209794	0.199408	FALSE	15	10			FALSE	0	0
GRSF1	-0.17888	-0.197397	0.13339	FALSE	15	10			FALSE	0	0
NEDD4	-0.125307	-0.121861	0.134313	FALSE	15	0			FALSE	0	0
OPA1	-0.195314	-0.204467	0.178256	FALSE	15	0			TRUE	4	0	0	0
PTCD1	-0.29674	-0.331252	0.211965	FALSE	15	0			FALSE	0	0
TUFM	-0.203423	-0.237388	0.119908	FALSE	15	10			FALSE	0	0
BLM	-0.140294	-0.176692	0.04915	TRUE	14	0	8	0	FALSE	3	0
NDNL2	-0.340843	-0.487142	-0.0288661	TRUE	14	0	8	0	TRUE	1	0	1	0
RMI1	-0.052217	-0.0792076	-0.0160048	TRUE	14	0	8	0	FALSE	2	0
RMI2	-0.0227693	-0.0308987	0.00231791	FALSE	14	0			FALSE	0	0
SMC6	-0.185034	-0.282387	-0.0626646	TRUE	14	0	8	0	TRUE	1	0	1	0
TOP3A	-0.0266051	-0.0403817	-0.00832912	TRUE	14	0	8	0	FALSE	0	0
HNRNPDL	-0.00938809	0.0332551	0.117597	TRUE	13	0	0	0	FALSE	2	0
MYEOV2	0.0233856	-0.014771	-0.122897	FALSE	13	0			TRUE	1	0	1	0
PPP2CA	-0.0735794	0.0112819	0.287874	TRUE	13	0	0	0	TRUE	9	0	6	0
PPP2R1A	-0.175407	-0.100339	0.365041	TRUE	13	0	0	0	TRUE	9	0	6	0
PPP2R2A	-0.121464	-0.062394	0.271072	TRUE	13	0	0	0	TRUE	9	0	6	0
PTPLB	-0.0749129	-0.0571101	0.122245	TRUE	13	0	0	0	FALSE	0	0
ADPRM	-0.16683	-0.147664	0.216107	TRUE	12	0	0	0	TRUE	8	0	0	0
COX11	-0.209489	-0.24273	0.124733	FALSE	12	3			FALSE	1	0
CTCF	-0.150109	-0.176891	0.0814917	FALSE	12	0			FALSE	0	0
DICER1	-0.270506	-0.320321	0.14378	TRUE	12	0	0	0	TRUE	1	0	0	0
LIG3	-0.0410121	-0.222625	-0.422313	TRUE	12	0	0	0	TRUE	2	1	1	2
NAMPT	-0.100375	-0.522059	-0.974967	FALSE	12	0			TRUE	3	2	1	2
UTP23	-0.0418777	-0.0377987	0.0514533	FALSE	12	0			FALSE	0	0
CENPF	-0.0405384	-0.0224169	0.0876605	TRUE	11	0	0	0	TRUE	0	0	0	0
ETAA1	-0.00299009	-0.05341	-0.127842	TRUE	11	0	2	0	TRUE	2	0	1	0
EWSR1	-0.0652151	-0.124474	-0.085724	TRUE	11	0	0	0	TRUE	5	0	1	0
MTHFD1L	-0.0775989	-0.0508034	0.142308	FALSE	11	0			FALSE	0	0
MTHFD2	-0.143438	-0.103303	0.241815	FALSE	11	0			FALSE	0	0
SFXN1	-0.15981	-0.125373	0.241733	TRUE	11	0	9	0	FALSE	0	0
SHMT2	-0.188167	-0.150356	0.278485	TRUE	11	0	9	0	FALSE	0	0
C16orf59	-0.170482	-0.15166	0.221658	TRUE	10	0	0	0	TRUE	0	0	0	0
CEP135	-0.126331	-0.118463	0.147376	FALSE	10	0			FALSE	0	0
CEP63	-0.207193	-0.231029	0.148764	TRUE	10	0	0	5	TRUE	0	0	0	0
COPS2	-0.083534	-0.161835	-0.11477	FALSE	10	6			FALSE	3	2
COPS3	-0.125912	-0.220345	-0.113735	TRUE	10	6	0	5	TRUE	3	2	1	0
COPS4	-0.113999	-0.239986	-0.205157	TRUE	10	6	0	5	TRUE	1	2	1	0
COPS5	-0.147511	-0.282597	-0.194145	TRUE	10	6	0	5	TRUE	1	2	1	0
LIN9	-0.058928	-0.0887169	-0.0179398	TRUE	10	0	0	0	FALSE	1	0
ARID1A	0.00704055	0.00405799	-0.0169665	FALSE	9	0			FALSE	0	0
C12orf66	0.0803701	0.0438435	-0.174654	TRUE	9	0	0	0	TRUE	1	0	1	0
CCAR1	-0.0922102	-0.0668155	0.157299	TRUE	9	0	0	0	TRUE	4	0	1	0
GPS2	0.0587181	0.0122843	-0.17848	TRUE	9	0	0	0	TRUE	4	0	1	0
HDAC1	-0.0303616	-0.0270034	0.0389301	FALSE	9	0			FALSE	0	0
MAPKAP1	-0.144427	-0.134222	0.168064	TRUE	9	0	0	0	FALSE	0	0
MED23	-0.169405	-0.134214	0.26958	TRUE	9	0	0	0	FALSE	0	0
MTF2	0.0340818	0.00665988	-0.104089	TRUE	9	0	0	0	FALSE	1	0
SP1	-0.081905	-0.0555782	0.14911	FALSE	9	0			FALSE	4	0
SP3	-0.0413959	-0.0245067	0.0840175	TRUE	9	0	0	0	FALSE	0	0
CLSPN	-0.181403	-0.218419	0.0878092	TRUE	8	0	0	0	TRUE	0	0	0	0
EIF4A3	-0.104388	-0.130478	0.038471	FALSE	8	0			TRUE	0	0	0	0
HSD17B12	-0.328263	-0.338934	0.301525	TRUE	8	0	0	0	TRUE	0	0	0	0
MYBL2	-0.117752	-0.149875	0.0370202	TRUE	8	0	0	0	FALSE	0	0
PLK1	-0.123719	-0.148678	0.0596003	TRUE	8	0	0	0	TRUE	0	0	0	0
POLA1	-0.132634	-0.165245	0.0525691	TRUE	8	0	0	0	FALSE	0	0
PRIM1	-0.162278	-0.211473	0.0377439	TRUE	8	0	0	0	TRUE	0	0	0	0
PSMC1	-0.131636	-0.16193	0.0553389	TRUE	8	0	0	0	FALSE	5	0
PSMD12	-0.171275	-0.205929	0.0818404	FALSE	8	0			FALSE	0	0
RBM8A	-0.0986012	-0.113417	0.0600012	TRUE	8	0	0	0	TRUE	0	0	0	0
RCC1	-0.146676	-0.173277	0.076853	FALSE	8	0			FALSE	0	0
RPA1	-0.106104	-0.139313	0.0204282	FALSE	8	0			FALSE	0	0
RPA2	-0.152742	-0.202224	0.0260649	TRUE	8	0	0	0	TRUE	0	0	0	0
RUVBL1	-0.128285	-0.160477	0.0479118	FALSE	8	0			FALSE	0	0
AUNIP	-0.00335207	-0.217478	-0.544792	TRUE	7	5	5	3	TRUE	2	4	2	0
BARD1	-0.210211	-0.819313	-1.32923	TRUE	7	5	5	3	FALSE
BRCA1	-0.0823391	-0.450673	-0.854341	TRUE	7	5	5	3	TRUE	2	1	2	1
CHTF18	-0.0883743	-0.175759	-0.128453	TRUE	7	0	3	0	TRUE	1	1	1	2
DENR	-0.0924815	-0.229018	-0.252312	TRUE	7	0	2	0	TRUE	2	1	2	0
MRE11A	-0.0845348	-0.160068	-0.103717	TRUE	7	8	6	7	FALSE	1	0
MUS81	-0.00533005	-0.0764114	-0.176248	FALSE	7	0			TRUE	1	0	1	0
NBN	-0.0534517	-0.120487	-0.113828	TRUE	7	8	6	7	FALSE	1	0
RAD50	-0.0826479	-0.182631	-0.166076	TRUE	7	8	6	7	TRUE	1	0	1	0
RBBP8	-0.14071	-0.474534	-0.703454	TRUE	7	5	5	3	TRUE	2	1	2	1
RBM42	-0.0963567	-0.25837	-0.317738	TRUE	7	0	3	0	TRUE	2	1	1	0
RIF1	-0.0961274	-0.238003	-0.263945	TRUE	7	0	5	3	TRUE	2	1	2	0
SEPSECS	-0.110135	-0.242298	-0.217887	TRUE	7	0	6	0	TRUE	1	0	1	0
SLX4	-0.0841712	-0.310269	-0.486888	TRUE	7	0	5	3	TRUE	1	0	1	0
TRAIP	-0.0324444	-0.168927	-0.315414	TRUE	7	0	3	3	TRUE	1	1	1	2
ASCC3	-0.262102	-0.28166	0.213266	TRUE	6	0	0	0	FALSE	0	0
DCTN1	-0.196007	-0.180966	0.23544	TRUE	6	0	0	0	TRUE	0	0	0	0
DNMT1	-0.362521	-0.466958	0.0963809	TRUE	6	0	0	0	TRUE	5	0	1	0
DPH6	-0.136942	-0.153414	0.0945688	FALSE	6	0			FALSE	1	0
EMC2	-0.120833	-0.100748	0.170375	TRUE	6	0	0	0	TRUE	0	0	0	0
KIDINS220	-0.0341711	-0.0823926	-0.0900576	TRUE	6	0	0	0	TRUE	2	0	1	0
MBTPS2	-0.172821	-0.163333	0.194085	TRUE	6	0	0	0	TRUE	1	0	0	0
NMNAT1	-0.203399	-0.456479	-0.44274	TRUE	6	0	0	0	TRUE	3	2	1	0
PCBP1	-0.096823	-0.223696	-0.224682	TRUE	6	0	0	0	TRUE	2	1	1	0
PPCDC	-0.257947	-0.28126	0.199626	TRUE	6	0	0	0	TRUE	1	0	0	0
PPCS	-0.234259	-0.232265	0.24142	TRUE	6	0	0	0	TRUE	1	0	0	0
PREB	-0.11682	-0.123962	0.0961831	TRUE	6	0	0	0	FALSE	0	0
PRPF40A	-0.179352	-0.313296	-0.159676	TRUE	6	0	0	0	TRUE	1	0	3	0
PSPH	-0.174222	-0.195427	0.117955	FALSE	6	0			FALSE	0	0
RPP40	-0.13935	-0.134323	0.151062	FALSE	6	0			FALSE	0	0
TAF1D	-0.136948	-0.157466	0.084052	FALSE	6	0			FALSE	1	0
XRN2	-0.204117	-0.225148	0.150134	FALSE	6	0			FALSE	2	0
BRIP1	-0.0303104	-0.0365984	0.014181	TRUE	5	0	2	2	FALSE	0	0
C19orf40	-0.0848615	-0.354591	-0.600904	TRUE	5	2	2	2	TRUE	2	1	2	1
CEP89	-0.00761031	-0.0483046	-0.0964274	FALSE	5	0			FALSE	2	0
FANCA	-0.0557442	-0.314204	-0.601583	TRUE	5	2	2	2	TRUE	2	1	2	1
FANCB	-0.0795054	-0.371084	-0.66087	TRUE	5	2	2	2	TRUE	2	1	2	1
FANCC	-0.0337678	-0.100855	-0.136061	TRUE	5	0	2	2	TRUE	2	1	2	1
FANCD2	-0.0567601	-0.264347	-0.470763	TRUE	5	2	2	2	TRUE	2	1	2	1
FANCE	-0.0163605	-0.119558	-0.246876	TRUE	5	2	2	2	TRUE	2	1	2	1
FANCF	-0.0317289	-0.183578	-0.355284	TRUE	5	2	2	2	TRUE	2	1	2	1
FANCG	-0.0431517	-0.188923	-0.325426	TRUE	5	2	2	2	TRUE	2	1	2	1
FANCI	-0.0451614	-0.208362	-0.368471	TRUE	5	2	2	2	TRUE	2	1	2	1
FANCL	-0.0250515	-0.116919	-0.208471	FALSE	5	0			TRUE	2	1	2	1
FANCM	-0.0540712	-0.217096	-0.362966	TRUE	5	2	2	2	TRUE	2	1	2	1
MCTS1	-0.0726731	-0.174791	-0.183923	TRUE	5	0	2	0	TRUE	2	4	1	0
MOSPD2	-0.0247282	-0.0913001	-0.145395	TRUE	5	0	2	2	TRUE	2	0	2	0
RAD18	-0.028303	-0.119906	-0.205983	TRUE	5	0	2	2	TRUE	2	1	2	1
STRA13	-0.0307767	-0.125308	-0.211683	FALSE	5	0			TRUE	2	1	2	0
TP53BP1	-0.0408745	0.00439603	0.164371	FALSE	5	0			TRUE	7	9	4	4
UBE2T	-0.0736707	-0.247265	-0.366204	TRUE	5	2	2	2	TRUE	2	1	2	1
ATRIP	-0.0536331	-0.157678	-0.209792	TRUE	4	4	3	4	TRUE	1	8	5	0
CTC1	-0.0587544	-0.058655	0.0603541	FALSE	4	0			FALSE	7	0
FOXM1	-0.0102166	-0.0440506	-0.0773055	TRUE	4	0	3	0	TRUE	1	0	1	0
GMNN	-0.060519	-0.12921	-0.109482	TRUE	4	0	3	0	TRUE	1	0	1	0
GSS	-0.0795349	-0.0330087	0.203167	FALSE	4	0			FALSE	5	0
H2AFX	-0.0253102	-0.0541705	-0.0472293	FALSE	4	0			TRUE	1	0	0	0
HELQ	-0.0208369	-0.0633145	-0.0904461	TRUE	4	0	3	4	TRUE	1	0	1	0
HUS1	-0.208541	-0.295455	-0.00162194	TRUE	4	4	3	4	TRUE	4	3	5	0
KIAA1524	-0.0343772	-0.0814772	-0.0851735	TRUE	4	5	3	3	TRUE	5	0	1	0
LIG1	-0.0832595	-0.213931	-0.250367	TRUE	4	0	1	0	TRUE	1	0	1	0
POLE3	-0.00913338	-0.0370731	-0.0615623	FALSE	4	0			FALSE	1	0
POLQ	-0.0123281	-0.0190263	-0.00394308	TRUE	4	0	3	0	FALSE	0	0
RAD1	-0.0381802	-0.0499209	0.0114193	TRUE	4	4	3	4	TRUE	1	0	5	0
RAD17	-0.140399	-0.236968	-0.0987405	TRUE	4	4	3	4	TRUE	1	8	5	0
RAD51	-0.161315	-0.289922	-0.161274	FALSE	4	0			FALSE	3	0
RAD9A	-0.250576	-0.397494	-0.115821	TRUE	4	4	3	4	TRUE	1	8	5	0
RFC2	-0.0197271	-0.0794628	-0.13177	FALSE	4	0			FALSE	1	0
SMG9	-0.0125476	-0.0181667	-0.00425261	TRUE	4	0	0	0	FALSE	0	0
TOPBP1	-0.114817	-0.252408	-0.233059	TRUE	4	4	3	4	FALSE	3	2
WDHD1	-0.146763	-0.404691	-0.503248	TRUE	4	0	6	0	FALSE	3	0
WDR48	-0.0867432	-0.194824	-0.188925	TRUE	4	0	1	1	TRUE	1	0	1	0
BMI1	-0.00334117	-0.00826073	-0.0101986	FALSE	3	0			FALSE	0	0
CHUK	0.000327615	0.00457595	0.00965452	FALSE	3	0			FALSE	0	0
CNOT1	-0.139601	-0.235637	-0.102284	FALSE	3	0			FALSE	0	0
EIF3D	-0.122209	-0.117193	0.133538	FALSE	3	0			FALSE	0	0
EIF3M	-0.169531	-0.205019	0.0795674	FALSE	3	0			FALSE	0	0
EP300	0.00663764	0.0165656	0.0181955	FALSE	3	0			FALSE	0	0
FGFR2	0.00113437	0.00299004	0.00319347	FALSE	3	0			FALSE	0	0
GSPT1	-0.123187	-0.138424	0.086666	FALSE	3	0			FALSE	0	0
IMP4	-0.152091	-0.171708	0.102149	FALSE	3	0			FALSE	0	0
KMT2C	0.00204065	0.00649279	0.0092058	FALSE	3	0			FALSE	0	0
KPNB1	-0.0809938	-0.125519	-0.0323365	FALSE	3	0			FALSE	0	0
KRAS	-0.0065564	0.026417	0.0889925	FALSE	3	0			FALSE	0	0
MAD2L2	-0.00797204	0.002338	0.034716	FALSE	3	0			TRUE	0	0	4	0
MAGOH	-0.0811049	-0.0841002	0.073695	FALSE	3	0			FALSE	0	0
MCM10	-0.185216	-0.254823	0.00889075	FALSE	3	0			FALSE	0	0
MTBP	-0.127412	-0.21121	-0.0854461	FALSE	3	0			FALSE	3	0
NARS	-0.103462	-0.119255	0.0632255	FALSE	3	0			FALSE	0	0
PGD	-0.100947	-0.0743963	0.166244	FALSE	3	0			TRUE	0	0	0	0
POLR1B	-0.196258	-0.236136	0.0944779	FALSE	3	0			FALSE	0	0
POLR2B	-0.136078	-0.163927	0.06658	FALSE	3	0			FALSE	0	0
PRIM2	-0.10332	-0.137815	0.0163892	TRUE	3	0	0	0	FALSE	0	0
PRKDC	-0.00443479	-0.00253223	0.00713524	FALSE	3	0			FALSE	0	0
PSMA2	-0.110632	-0.151267	0.00482221	FALSE	3	0			FALSE	0	0
PSMA4	-0.0328884	-0.0574441	-0.0313228	FALSE	3	0			FALSE	1	0
PSMA5	-0.100937	-0.142708	-0.00659228	FALSE	3	0			FALSE	0	0
PSMA7	-0.142319	-0.181889	0.0414758	FALSE	3	0			FALSE	0	0
SMARCE1	-0.101257	-0.131867	0.0221921	TRUE	3	0	0	0	TRUE	0	0	0	0
SNAI2	-0.0435242	-0.0510487	0.0254092	FALSE	3	0			FALSE	0	0
SNRPG	-0.142797	-0.175622	0.0599463	FALSE	3	0			FALSE	0	0
UBA52	-0.110098	-0.138295	0.0372812	FALSE	3	0			FALSE	0	0
UPF3A	-0.00938162	-0.00862948	0.00980076	FALSE	3	0			FALSE	0	0
ATM	-0.0224022	-0.0321678	0.0022854	TRUE	2	0	1	0	TRUE	7	0	4	0
BRCA2	-0.224392	-0.688089	-0.937824	TRUE	2	0	1	1	TRUE	3	0	1	0
CBLL1	-0.0565483	-0.111432	-0.0842033	FALSE	2	0			TRUE	1	0	1	0
DCTN5	-0.100379	-0.303145	-0.41151	TRUE	2	0	1	1	TRUE	1	0	3	0
DDX11	-0.0519187	-0.201262	-0.324073	FALSE	2	0			TRUE	1	6	1	2
E2F7	0.00708639	0.0136221	0.00833456	FALSE	2	0			FALSE	5	0
FAM175A	-0.0060217	-0.0286859	-0.0518032	TRUE	2	0	3	0	TRUE	4	0	0	0
HELB	-0.0150212	-0.00896923	0.0279516	FALSE	2	0			TRUE	0	0	0	0
LIN37	-0.0087278	-0.0492534	-0.0960961	TRUE	2	0	0	0	TRUE	2	0	1	0
MCM9	0.00219382	-0.043279	-0.118909	FALSE	2	0			TRUE	4	0	3	0
MLH1	-0.000837452	-0.010758	-0.0261417	FALSE	2	0			FALSE	0	0
MND1	-0.0390135	-0.162455	-0.271592	TRUE	2	1	1	1	TRUE	4	3	3	5
NAA50	-0.0543084	-0.207068	-0.332148	TRUE	2	0	1	0	TRUE	1	6	1	2
NUDC	-0.146416	-0.270878	-0.168335	TRUE	2	9	1	1	TRUE	1	5	3	0
OBFC1	-0.0791387	-0.0919454	0.0526088	TRUE	2	0	1	0	TRUE	7	0	4	0
PALB2	-0.103538	-0.33818	-0.486796	TRUE	2	1	1	1	TRUE	1	5	3	3
PSMC3IP	-0.0934424	-0.234667	-0.260114	TRUE	2	1	1	1	TRUE	4	3	3	5
RAD51B	-0.0586333	-0.269897	-0.476488	TRUE	2	1	1	1	TRUE	4	3	3	3
RAD51C	-0.157484	-0.395793	-0.44304	TRUE	2	1	1	1	TRUE	1	5	3	3
RAD51D	-0.0557539	-0.156335	-0.198985	TRUE	2	1	1	1	TRUE	4	5	3	0
RAD54L	-0.0810196	-0.332189	-0.545075	TRUE	2	1	1	1	TRUE	4	3	3	5
RHOXF2	-0.0302292	-0.0999204	-0.146995	TRUE	2	0	1	0	TRUE	5	4	1	0
RNF8	-0.0335411	-0.0470522	0.00135905	TRUE	2	0	1	0	TRUE	4	0	4	0
SFR1	-0.0262041	-0.0930677	-0.1422	TRUE	2	1	1	1	TRUE	4	3	3	0
SPIDR	-0.0095724	-0.0527067	-0.100644	TRUE	2	0	1	0	TRUE	4	0	1	0
SWI5	-0.0367216	-0.156144	-0.263636	TRUE	2	1	1	1	TRUE	4	3	3	0
SWSAP1	-0.0041316	-0.0335767	-0.0707533	FALSE	2	0			TRUE	4	0	1	0
UIMC1	0.000496793	-0.0181579	-0.0483516	FALSE	2	0			TRUE	4	0	0	0
XRCC2	-0.0685932	-0.20854	-0.282182	TRUE	2	1	1	1	TRUE	1	5	3	3
XRCC3	-0.126545	-0.22525	-0.121838	FALSE	2	9			FALSE	3	0
ZAR1L	-0.0370169	-0.18342	-0.332982	TRUE	2	1	1	1	TRUE	4	0	3	0
AARS2	-0.166911	-0.173288	0.152753	FALSE	1	3			FALSE	0	0
AATF	-0.188541	-0.198978	0.162021	FALSE	1	0			FALSE	0	0
ALDOA	-0.17868	-0.189051	0.149447	FALSE	1	0			FALSE	0	0
ALG1	-0.0422796	-0.0480605	0.0263213	FALSE	1	0			FALSE	0	0
ATP5J2	-0.159615	-0.170864	0.132588	FALSE	1	3			FALSE	0	0
ATP6V0C	-0.119921	-0.152106	0.0365197	FALSE	1	0			FALSE	0	0
ATP6V1A	-0.143405	-0.186214	0.0332008	FALSE	1	0			FALSE	0	0
ATR	-0.232425	-0.443044	-0.30144	TRUE	1	0	3	4	TRUE	1	0	5	0
ATXN10	-0.325461	-0.367135	0.221133	TRUE	1	0	0	0	TRUE	1	0	0	0
AURKA	-0.147656	-0.17486	0.0800134	FALSE	1	0			FALSE	0	0
BUB3	-0.147115	-0.129291	0.193369	TRUE	1	0	0	0	FALSE	0	0
C12orf45	-0.234022	-0.264652	0.155476	FALSE	1	0			FALSE	0	0
CARS2	-0.14931	-0.151583	0.144693	FALSE	1	3			FALSE	0	0
CDC6	-0.0444925	-0.0664795	-0.0114372	FALSE	1	0			FALSE	0	0
CDK1	-0.0743735	-0.117215	-0.0348034	FALSE	1	0			FALSE	3	0
CDK12	-0.108217	-0.216442	-0.16799	FALSE	1	0			FALSE	3	2
CENPM	-0.195351	-0.187176	0.21726	FALSE	1	7			FALSE	0	0
CHD4	-0.0644096	-0.0732301	0.04234	FALSE	1	0			FALSE	0	0
CHORDC1	-0.115157	-0.0930045	0.172308	FALSE	1	0			FALSE	5	0
CNOT3	-0.109012	-0.139974	0.0319178	FALSE	1	0			FALSE	0	0
CSTF1	-0.223312	-0.277085	0.087123	TRUE	1	0	0	0	FALSE	0	0
CTDP1	-0.193434	-0.218203	0.13034	FALSE	1	0			FALSE	1	0
DBR1	-0.30808	-0.349736	0.203885	TRUE	1	0	0	0	FALSE	0	0
DDOST	-0.0762507	-0.0817743	0.062378	FALSE	1	0			FALSE	0	0
DDX10	-0.155368	-0.166562	0.124764	FALSE	1	0			FALSE	0	0
DDX46	-0.133051	-0.170293	0.0377241	FALSE	1	0			FALSE	0	0
DHPS	-0.0735887	-0.0964371	0.0151264	FALSE	1	0			FALSE	3	0
DKC1	-0.324894	-0.362109	0.230112	FALSE	1	0			FALSE	0	0
DNA2	-0.140768	-0.209531	-0.034675	FALSE	1	0			FALSE	3	0
DTL	-0.092674	-0.181495	-0.136332	FALSE	1	0			FALSE	1	0
E4F1	-0.116411	-0.112355	0.12806	FALSE	1	0			FALSE	0	0
ETF1	-0.0900754	-0.103064	0.0566748	FALSE	1	0			FALSE	0	0
FAM96B	-0.112666	-0.199216	-0.1077	FALSE	1	0			TRUE	1	6	1	2
FAU	-0.120317	-0.132701	0.0886885	FALSE	1	0			FALSE	0	0
FH	-0.231803	-0.281981	0.105357	TRUE	1	0	0	0	FALSE	1	0
GAPDH	-0.158955	-0.168732	0.133224	FALSE	1	0			FALSE	0	0
GTF2B	-0.170094	-0.199491	0.0936662	FALSE	1	0			FALSE	0	0
HSPA4	-0.082573	-0.0961117	0.0481201	FALSE	1	0			FALSE	0	0
LAMTOR3	-0.104454	-0.104128	0.104952	FALSE	1	0			FALSE	0	0
LARS2	-0.20172	-0.221857	0.151679	FALSE	1	3			FALSE	0	0
LIN52	-0.270456	-0.359805	0.0430793	TRUE	1	0	0	0	FALSE	0	0
LRRC45	-0.0605183	-0.235799	-0.38228	FALSE	1	0			FALSE	3	2
LSM12	-0.082327	-0.0648612	0.125885	FALSE	1	0			FALSE	0	0
MCM3	-0.167932	-0.256371	-0.0574048	FALSE	1	12			FALSE	3	0
MCM4	-0.242874	-0.35566	-0.0411408	FALSE	1	0			FALSE	3	0
MCM5	-0.117692	-0.20272	-0.0990171	FALSE	1	12			FALSE	3	0
MCM6	-0.239142	-0.351466	-0.0441662	FALSE	1	0			FALSE	3	0
MED15	-0.120816	-0.10412	0.164723	FALSE	1	0			FALSE	6	0
MED18	-0.188512	-0.209537	0.136414	FALSE	1	0			FALSE	0	0
MED19	-0.212149	-0.223347	0.186549	FALSE	1	0			FALSE	0	0
MMS19	-0.0854287	-0.158902	-0.0996794	FALSE	1	0			TRUE	1	6	1	2
MSH2	-0.0677682	-0.0712592	0.0579024	FALSE	1	0			FALSE	0	0
MSH6	-0.107556	-0.201004	-0.12855	FALSE	1	0			FALSE	3	0
MTA2	-0.0338786	-0.0438165	0.00778864	FALSE	1	0			FALSE	3	0
MTHFD1	-0.262495	-0.305484	0.152358	FALSE	1	0			FALSE	0	0
MTOR	-0.185012	-0.212306	0.115553	FALSE	1	0			FALSE	0	0
MVD	-0.222214	-0.244252	0.166264	FALSE	1	0			FALSE	0	0
NAA25	-0.0993706	-0.152319	-0.0345381	FALSE	1	0			FALSE	3	0
NCBP1	-0.0650286	-0.0585272	0.0797485	FALSE	1	0			FALSE	0	0
NCBP2	-0.159223	-0.194654	0.0690092	FALSE	1	0			FALSE	0	0
NHP2	-0.182783	-0.192883	0.158278	FALSE	1	7			FALSE	0	0
NOL10	-0.19173	-0.210959	0.142693	FALSE	1	0			FALSE	0	0
NOL7	-0.0952263	-0.0914594	0.104515	FALSE	1	0			FALSE	0	0
NOP10	-0.341763	-0.367944	0.276546	FALSE	1	0			FALSE	0	0
NOP14	-0.134198	-0.137146	0.128265	FALSE	1	0			FALSE	0	0
NUBP1	-0.136376	-0.175024	0.0363509	FALSE	1	0			FALSE	3	0
NUP54	-0.256957	-0.29696	0.158006	TRUE	1	0	0	0	FALSE	0	0
ORC1	-0.0767993	-0.114813	-0.0198326	FALSE	1	0			FALSE	0	0
ORC5	-0.302674	-0.403605	0.0470324	TRUE	1	12	0	0	FALSE	1	0
OSGEP	-0.0676221	-0.0778913	0.0420582	FALSE	1	0			FALSE	0	0
PARS2	-0.300386	-0.324326	0.240912	TRUE	1	3	0	0	FALSE	0	0
PDCD2	-0.0708399	-0.0467395	0.132163	FALSE	1	0			FALSE	0	0
PGK1	-0.238323	-0.254738	0.196831	TRUE	1	0	0	0	FALSE	0	0
PKMYT1	-0.121289	-0.153677	0.0406316	FALSE	1	11			FALSE	0	0
PNKP	-0.031076	-0.214255	-0.434619	FALSE	1	0			TRUE	1	1	1	2
POLG	-0.120239	-0.107979	0.153698	FALSE	1	3			FALSE	0	0
POLG2	-0.154919	-0.14818	0.172193	FALSE	1	3			FALSE	0	0
POLR3A	-0.190741	-0.218615	0.119844	FALSE	1	0			FALSE	0	0
POLR3B	-0.200651	-0.223233	0.143648	FALSE	1	0			FALSE	0	0
POLR3K	-0.137071	-0.141446	0.126086	FALSE	1	0			FALSE	0	0
POP5	-0.1986	-0.249186	0.0715733	FALSE	1	0			FALSE	0	0
PPP1R8	-0.131937	-0.120307	0.163258	FALSE	1	0			FALSE	0	0
PRMT5	-0.149219	-0.257803	-0.126478	FALSE	1	0			FALSE	3	0
PRPF39	-0.089602	-0.0792761	0.116926	FALSE	1	0			FALSE	0	0
PSMG3	-0.0778735	-0.102668	0.0139136	FALSE	1	0			FALSE	1	0
RABGGTB	-0.210774	-0.283146	0.0261652	FALSE	1	11			FALSE	0	0
RAD52	0.00168261	0.00491831	0.00615045	FALSE	1	0			FALSE	0	0
RAE1	-0.163937	-0.178002	0.129142	FALSE	1	0			FALSE	0	0
RANBP3	-0.0967339	-0.0975686	0.096228	FALSE	1	0			FALSE	0	0
RBBP4	-0.150524	-0.140434	0.177909	TRUE	1	0	0	0	FALSE	0	0
REXO2	-0.253615	-0.295288	0.148987	TRUE	1	0	0	0	FALSE	0	0
RFC3	-0.238984	-0.362277	-0.0716549	TRUE	1	0	0	0	TRUE	3	0	0	0
RFC5	-0.126945	-0.266854	-0.225567	FALSE	1	9			FALSE	3	0
RIOK1	-0.262589	-0.307082	0.149987	TRUE	1	0	0	0	FALSE	0	0
RNGTT	-0.147704	-0.150242	0.142232	FALSE	1	0			FALSE	5	0
RNPS1	-0.065233	-0.0557422	0.089035	FALSE	1	0			FALSE	0	0
RPA3	-0.155257	-0.2192	-0.0105845	FALSE	1	0			FALSE	3	0
RPF2	-0.205563	-0.237176	0.125203	FALSE	1	0			FALSE	0	0
RPTOR	-0.186748	-0.198406	0.155706	FALSE	1	0			FALSE	0	0
RRP12	-0.179983	-0.208887	0.105955	FALSE	1	0			FALSE	0	0
RSL1D1	-0.140902	-0.174537	0.0552008	FALSE	1	11			FALSE	0	0
SACM1L	-0.0269611	-0.0220562	0.0391215	FALSE	1	0			FALSE	6	0
SARS	-0.228039	-0.278778	0.101128	TRUE	1	0	0	0	FALSE	0	0
SDAD1	-0.232466	-0.288866	0.0909344	FALSE	1	0			FALSE	0	0
SDHC	-0.146947	-0.153518	0.132264	FALSE	1	0			FALSE	0	0
SEH1L	-0.211387	-0.191753	0.260669	FALSE	1	0			FALSE	2	0
SFPQ	-0.112066	-0.111597	0.114718	FALSE	1	0			FALSE	0	0
SSBP1	-0.332253	-0.39883	0.165041	TRUE	1	0	0	0	FALSE	0	0
STIL	-0.111175	-0.113391	0.105443	TRUE	1	0	0	0	FALSE	0	0
SUV39H1	-0.0714024	-0.104431	-0.0128464	FALSE	1	0			FALSE	3	0
TAF1C	-0.11938	-0.12492	0.105631	TRUE	1	0	0	0	FALSE	3	0
TBCD	-0.186062	-0.219378	0.0996265	TRUE	1	0	0	0	FALSE	0	0
TOP1	-0.193772	-0.187298	0.211235	FALSE	1	0			FALSE	0	0
UMPS	-0.21347	-0.23088	0.170455	FALSE	1	0			FALSE	0	0
UROD	-0.213904	-0.266903	0.0790615	FALSE	1	7			FALSE	3	0
UTP14A	-0.138225	-0.143629	0.124713	FALSE	1	0			FALSE	0	0
WDR74	-0.0885616	-0.104014	0.0493322	FALSE	1	0			FALSE	0	0
WEE1	-0.0990486	-0.152466	-0.0368594	FALSE	1	0			FALSE	3	0
XRCC5	-0.203089	-0.239575	0.112449	FALSE	1	0			FALSE	0	0
YAE1D1	-0.148363	-0.1671	0.0992872	FALSE	1	0			FALSE	0	0
YARS	-0.0478294	-0.0619403	0.0119481	FALSE	1	0			FALSE	0	0
ABCB1	-0.00132042	-0.000854737	0.00206087	FALSE	0	0			FALSE	0	0
ABL1	-0.000182327	-0.00382168	-0.00992096	FALSE	0	0			FALSE	0	0
AGO4	-0.0153411	-0.0283075	-0.0178512	FALSE	0	0			FALSE	2	0
AKT3	0.000645648	0.00287373	0.00525574	FALSE	0	0			FALSE	0	0
ANAPC2	-0.102663	-0.108734	0.0871153	FALSE	0	0			FALSE	5	0
ATMIN	-0.000264488	0.0004736	0.00224641	FALSE	0	0			FALSE	0	0
BABAM1	-0.0110922	-0.0257455	-0.0260957	FALSE	0	0			FALSE	4	0
BAP1	-0.0124172	-0.100435	-0.216169	TRUE	0	0	0	0	TRUE	1	0	1	0
BIN1	-0.00563778	-0.00035758	0.0190626	FALSE	0	0			FALSE	0	0
BRCC3	-0.010187	-0.0285934	-0.0384074	FALSE	0	0			FALSE	1	0
C17orf53	-0.00936485	-0.0634015	-0.129087	FALSE	0	0			TRUE	4	0	3	0
C17orf70	0.000136913	-0.0112326	-0.031071	FALSE	0	0			FALSE	0	0
C1orf109	0.000150157	0.00248653	0.00525719	FALSE	0	0			FALSE	0	0
C20orf196	-0.0161687	0.000917747	0.0612537	FALSE	0	0			TRUE	7	9	4	4
C4orf27	-0.011906	-0.268256	-0.645083	FALSE	0	0			TRUE	2	1	1	2
C7orf26	-0.0913142	-0.095772	0.0795373	FALSE	0	0			FALSE	0	0
C9orf41	-0.0251077	0.0157106	0.12856	FALSE	0	0			TRUE	5	0	1	0
CAND1	-0.00833722	-0.0795786	-0.177249	TRUE	0	0	0	0	TRUE	2	0	1	0
CASC3	-0.0303265	-0.0478367	-0.0141636	TRUE	0	0	0	0	TRUE	1	0	0	0
CBX6	-0.00232506	-0.00100678	0.00489807	FALSE	0	0			FALSE	0	0
CCNB1	-0.00703798	-0.0316639	-0.055993	TRUE	0	0	0	0	TRUE	1	0	0	0
CCNB2	-0.0973966	-0.131365	0.0113845	FALSE	0	0			FALSE	0	0
CCNE1	-0.00661951	-0.00708421	0.00506236	FALSE	0	0			FALSE	0	0
CD28	-0.00689764	-0.00225983	0.0188673	FALSE	0	0			FALSE	0	0
CDC25A	0.00107993	-0.020208	-0.0550901	FALSE	0	0			TRUE	4	0	6	0
CDC45	0.000200067	-0.000753203	-0.00408397	FALSE	0	0			FALSE	0	0
CDK18	0.000912679	0.00299272	0.00439173	FALSE	0	0			FALSE	0	0
CDK2	-0.0315348	-0.037482	0.0148448	TRUE	0	0	0	0	TRUE	0	0	0	0
CDK4	0.00284507	0.00603736	0.00471928	FALSE	0	0			FALSE	0	0
CDKN2A	-0.00245912	-0.00712048	-0.00961752	FALSE	0	0			FALSE	0	0
CHD1L	-0.0292965	-0.0522298	-0.0258489	TRUE	0	0	4	0	FALSE	1	0
CHEK1	-0.118078	-0.170924	-0.0149262	FALSE	0	0			FALSE	0	0
CHEK2	-0.00127477	-0.00375042	-0.00688776	FALSE	0	0			FALSE	0	0
CKS2	0.00206202	0.00294017	-0.000695459	FALSE	0	0			FALSE	0	0
CNOT6L	0.00463665	0.00255772	-0.0102455	FALSE	0	0			FALSE	0	0
COPE	-0.0149668	-0.0257148	-0.0124835	FALSE	0	0			FALSE	0	0
CREBBP	-0.00160528	0.0247529	0.0670061	TRUE	0	0	0	0	TRUE	2	0	4	0
CSNK2A1	-0.00638549	0.00479522	0.0342737	FALSE	0	0			FALSE	0	0
CSNK2B	-0.0403994	-0.00361033	0.133825	FALSE	0	0			FALSE	2	0
CUL2	-0.097211	-0.146883	-0.0240327	TRUE	0	0	6	0	TRUE	1	0	1	0
CXorf57	-0.00140606	-0.0016013	-0.000434018	FALSE	0	0			FALSE	0	0
CYB5B	-0.226031	-0.180029	0.349872	TRUE	0	0	9	0	TRUE	0	0	0	0
DAD1	-0.0382188	-0.042683	0.0261384	FALSE	0	0			FALSE	0	0
DBF4	-0.0444813	-0.0832931	-0.0536677	FALSE	0	0			FALSE	1	0
DCP1A	-0.0260694	-0.0381383	-0.00260369	FALSE	0	0			FALSE	0	0
DHX35	-0.0515495	-0.0668677	0.0117749	FALSE	0	0			FALSE	0	0
DHX36	-0.155347	-0.15616	0.151946	TRUE	0	0	0	0	FALSE	0	0
DHX37	-0.158349	-0.150045	0.178892	FALSE	0	0			FALSE	0	0
DIEXF	-0.122592	-0.127874	0.109104	FALSE	0	0			FALSE	0	0
DNAJC9	-0.00851877	-0.00508089	0.0166553	FALSE	0	0			FALSE	0	0
DNPH1	-0.00335184	-0.369239	-0.937727	FALSE	0	0			TRUE	2	1	1	2
DYNLL1	-0.0542523	-0.101584	-0.0661706	TRUE	0	0	2	0	FALSE	0	0
DYNLRB1	-0.067969	-0.086028	0.0215908	FALSE	0	0			FALSE	0	0
E2F2	-0.0121236	-0.00927981	0.018346	FALSE	0	0			FALSE	0	0
EIF4G1	-0.200096	-0.200713	0.197802	FALSE	0	0			FALSE	0	0
ERBB2	-0.00469269	-0.00676449	-0.000877991	FALSE	0	0			FALSE	0	0
ERCC1	-0.0238459	-0.0230182	0.0245975	FALSE	0	0			FALSE	0	0
ESCO2	-0.0335822	-0.0545268	-0.0187597	TRUE	0	0	0	0	TRUE	4	0	1	0
ESR1	-0.00647787	-0.00803738	0.00130421	FALSE	0	0			FALSE	0	0
EXO1	-0.0286526	-0.0433753	-0.00395005	TRUE	0	0	0	0	TRUE	7	0	4	0
EZH2	0.0077776	0.0198013	0.0218343	FALSE	0	0			FALSE	0	0
FAM19A2	-0.0247722	-0.0954212	-0.153858	FALSE	0	0			TRUE	2	0	1	0
FAM35A	-0.00722922	0.0123167	0.058271	FALSE	0	0			TRUE	7	9	4	4
FGF16	-1.24679e-05	-0.00170995	-0.00537429	FALSE	0	0			FALSE	0	0
FGF23	-0.00410943	-0.00815468	-0.00849851	FALSE	0	0			FALSE	0	0
G3BP1	-0.04384	-0.0995465	-0.0976656	TRUE	0	0	0	0	TRUE	2	0	1	0
GATAD2A	-0.029959	-0.0322272	0.0235689	FALSE	0	0			FALSE	0	0
GPX4	0.00380066	0.00181412	-0.00933635	FALSE	0	0			FALSE	0	0
GSPT2	-0.00276957	-0.00275058	0.00101754	FALSE	0	0			FALSE	0	0
GTF2A2	-0.138164	-0.139089	0.136627	FALSE	0	0			FALSE	0	0
GTF3C5	-0.0163023	-0.0248872	-0.00556044	FALSE	0	0			FALSE	0	0
HDAC3	-0.00636408	-0.00492903	0.00869853	FALSE	0	0			FALSE	0	0
HELLS	-0.0074512	-0.0134669	-0.00685813	FALSE	0	0			FALSE	0	0
HLTF	-0.000361299	0.00322745	0.00987288	FALSE	0	0			FALSE	0	0
HMGB1	0.000244457	0.00360891	0.00669306	FALSE	0	0			FALSE	0	0
HMGB2	-0.00635482	0.00274762	0.0287316	FALSE	0	0			FALSE	0	0
HMGXB3	0.0205622	-0.00783148	-0.0945162	TRUE	0	0	0	0	TRUE	4	0	3	0
HNF1B	0.000714476	-0.00509042	-0.0173863	FALSE	0	0			FALSE	0	0
HNRNPK	-0.0551581	-0.149388	-0.187181	TRUE	0	0	0	0	TRUE	2	4	1	0
IARS2	-0.165935	-0.199054	0.0840032	TRUE	0	0	0	0	TRUE	0	0	0	0
IDH1	-0.00515335	-0.00350676	0.00575907	FALSE	0	0			FALSE	0	0
IL33	-0.00698121	-0.00762362	0.00199795	FALSE	0	0			FALSE	0	0
KDM8	-0.00178871	0.00342565	0.0145184	FALSE	0	0			FALSE	0	0
KEAP1	0.00166518	0.00716597	0.0102654	FALSE	0	0			FALSE	0	0
KIAA0020	-0.0841562	-0.0657411	0.131883	FALSE	0	0			FALSE	0	0
LAMTOR5	-0.0585164	-0.0400582	0.104543	FALSE	0	0			FALSE	0	0
LIG4	-0.0225602	-0.00778756	0.063339	FALSE	0	0			FALSE	0	0
LIN54	-0.000171555	-0.0123808	-0.0324294	FALSE	0	0			FALSE	5	0
LSM11	-0.0598014	-0.0714392	0.0307095	FALSE	0	0			FALSE	0	0
LZTS1	-0.00197422	0.00363616	0.0156785	FALSE	0	0			FALSE	0	0
MAGOHB	0.00213962	0.000442613	-0.0076662	FALSE	0	0			FALSE	0	0
MAPK3	0.000678087	-0.000211685	-0.0034329	FALSE	0	0			FALSE	0	0
MCM2	-0.361034	-0.496555	0.0206088	TRUE	0	0	0	0	TRUE	0	0	0	0
MCM7	-0.00144576	-0.00432566	-0.00608568	FALSE	0	0			FALSE	0	0
MECOM	-0.00134106	-0.00186643	-0.00185355	FALSE	0	0			FALSE	0	0
MINOS1	-0.304069	-0.37223	0.131716	FALSE	0	0			FALSE	0	0
MKRN1	-0.0378419	-0.0386043	0.0359756	FALSE	0	0			FALSE	0	0
MTA1	-0.023982	-0.0288415	0.00960264	FALSE	0	0			FALSE	0	0
MTMR9	-0.0705228	-0.0704269	0.0700708	FALSE	0	0			FALSE	0	0
MYC	-0.0283447	-0.0259873	0.0350136	FALSE	0	0			FALSE	0	0
NCAPG2	-0.0396746	0.0149133	0.177591	FALSE	0	0			FALSE	0	0
NHEJ1	-0.02745	-0.0113429	0.0735181	FALSE	0	0			FALSE	0	0
NOTCH1	-4.21202e-05	0.0139958	0.035549	FALSE	0	0			FALSE	0	0
NR1D1	0.00180154	0.00281297	-0.000586391	FALSE	0	0			FALSE	0	0
NUP62	-0.119102	-0.143501	0.0556188	TRUE	0	0	0	0	TRUE	5	0	0	0
ORC4	-0.0125758	-0.0214622	-0.0113154	FALSE	0	0			FALSE	0	0
PABPC1	-0.0250332	-0.00366356	0.0785921	FALSE	0	0			FALSE	0	0
PARG	-0.00053678	0.0112862	0.0293765	FALSE	0	0			FALSE	0	0
PARP2	-0.0040152	0.0122011	0.0459202	TRUE	0	0	4	0	TRUE	0	0	0	0
PAXIP1	-0.0157687	-0.0293929	-0.0188578	FALSE	0	0			FALSE	4	0
PCNA	-0.00934104	-0.0224456	-0.0240189	FALSE	0	0			FALSE	1	0
PDS5B	0.00349902	-0.0188275	-0.0613964	TRUE	0	0	0	0	TRUE	1	0	1	0
PHC1	0.00755313	0.00270548	-0.020015	FALSE	0	0			FALSE	0	0
PHC2	-0.000715379	-0.0018369	-0.00336821	FALSE	0	0			FALSE	0	0
PIK3CA	-0.0227767	-0.0242841	0.0185538	FALSE	0	0			FALSE	0	0
PNRC2	-0.00920504	-0.0116045	0.00158764	FALSE	0	0			FALSE	0	0
POLB	0.0012791	-0.324977	-0.835861	FALSE	0	0			TRUE	2	1	1	2
POLD4	-0.0125049	-0.00747136	0.0237822	FALSE	0	0			FALSE	0	0
PPAN	-0.185553	-0.220449	0.0969967	FALSE	0	0			FALSE	0	0
PPARG	-0.00189112	-0.00332718	-0.00232253	FALSE	0	0			FALSE	0	0
PPP2R4	0.00339749	0.00430673	-0.00210264	FALSE	0	0			FALSE	0	0
PPP2R5A	-0.0190086	-0.0189551	0.0186766	FALSE	0	0			FALSE	0	0
PRELID1	-0.00253293	-0.000896735	0.00621174	FALSE	0	0			FALSE	0	0
PREX2	-0.0464364	-0.0253735	0.103836	FALSE	0	0			FALSE	0	0
PRMT1	-0.00508856	0.00318121	0.0265079	FALSE	0	0			FALSE	0	0
PRPS1	-0.0461163	-0.0187725	0.114644	FALSE	0	0			FALSE	4	0
PSMA8	0.00407721	-0.000104924	-0.0150997	FALSE	0	0			FALSE	0	0
PSMB8	0.00317845	0.00933093	0.0107827	FALSE	0	0			FALSE	0	0
PSMD10	-0.00362484	0.000900647	0.0143865	FALSE	0	0			FALSE	0	0
PSMD13	-0.169351	-0.224151	0.0291178	TRUE	0	0	0	0	FALSE	0	0
PSME2	0.00190751	0.00141344	-0.00399582	FALSE	0	0			FALSE	0	0
PTEN	0.0212587	0.0220686	-0.0213537	FALSE	0	0			FALSE	0	0
PUM1	-0.0313304	-0.0121653	0.079673	FALSE	0	0			FALSE	0	0
RAC1	0.00310967	0.00767962	0.00785558	FALSE	0	0			FALSE	0	0
RB1	-0.0460421	-0.0392348	0.0637943	FALSE	0	0			FALSE	0	0
RBM25	-0.0781968	-0.150112	-0.105717	TRUE	0	0	0	0	FALSE	2	0
RCOR1	-0.0328316	-0.0318205	0.0361238	FALSE	0	0			FALSE	0	0
RNF168	-0.0143656	-0.0173488	0.00611126	FALSE	0	0			FALSE	0	0
RPE	-0.0519099	-0.0585013	0.0349112	FALSE	0	0			FALSE	0	0
RRAGD	-0.00740451	-0.00368337	0.0162816	FALSE	0	0			FALSE	0	0
SIRT6	-0.0250297	-0.0167422	0.0452584	FALSE	0	0			FALSE	0	0
SLFN11	-0.00438162	-0.00364941	0.00552037	FALSE	0	0			FALSE	0	0
SMARCAL1	-0.00575851	-0.0222135	-0.0375024	FALSE	0	0			TRUE	2	0	0	0
SMG1	0.00555204	0.0023702	-0.0144064	FALSE	0	0			FALSE	0	0
SMG6	-0.00485731	-0.00929512	-0.00656012	FALSE	0	0			FALSE	0	0
SMG8	-0.0101804	-0.0146379	-0.00360948	FALSE	0	0			FALSE	0	0
SNAI1	0.00101143	-0.0115292	-0.0316891	FALSE	0	0			FALSE	0	0
SRSF11	-0.026724	-0.0532066	-0.0410931	FALSE	0	0			TRUE	2	0	1	0
SS18L2	-0.00171259	-0.0016857	0.000587444	FALSE	0	0			FALSE	0	0
SUMO1	0.00280669	0.0126893	0.0210391	FALSE	0	0			FALSE	0	0
TAF2	-0.316673	-0.358424	0.209889	TRUE	0	0	0	0	FALSE	0	0
TCF3	-0.136955	-0.142584	0.121791	TRUE	0	0	0	0	TRUE	0	0	0	0
TEN1	-0.0307958	-0.0278239	0.0373599	FALSE	0	0			FALSE	0	0
TMEM199	-0.00051588	0.00212756	0.00564614	FALSE	0	0			FALSE	0	0
TOP2A	-0.226781	-0.240407	0.193324	TRUE	0	0	0	0	FALSE	0	0
TP53	-0.00116358	0.00167295	0.00707148	FALSE	0	0			FALSE	0	0
TRAT1	-0.00306699	-0.00484078	-0.00390801	FALSE	0	0			FALSE	0	0
TRIAP1	-0.0358895	-0.0379268	0.0306035	FALSE	0	0			FALSE	0	0
TSC1	0.0143748	0.00244503	-0.0458332	TRUE	0	0	0	0	FALSE	0	0
TTI2	-0.0967285	-0.104216	0.0797294	TRUE	0	0	0	0	TRUE	0	0	0	0
UBA3	-0.0717124	-0.104123	-0.0115127	TRUE	0	0	0	0	FALSE	1	0
UBB	-0.00656291	-0.0244942	-0.0401287	FALSE	0	0			FALSE	0	0
UBC	-0.00860625	-0.0159256	-0.0110303	FALSE	0	0			FALSE	0	0
UHRF1	-0.0407604	-0.0345861	0.0555735	FALSE	0	0			FALSE	0	0
USP13	-0.000811983	-0.0035611	-0.00774929	FALSE	0	0			FALSE	0	0
USP15	-0.0569278	-0.171868	-0.234034	TRUE	0	0	0	0	TRUE	1	0	1	0
WAPAL	-0.0817389	-0.0475498	0.169029	TRUE	0	0	7	0	TRUE	5	0	0	0
WDR61	-0.0282776	-0.0253732	0.0342682	TRUE	0	0	0	0	FALSE	0	0
WRAP53	-0.0135184	-0.0144672	0.0100773	FALSE	0	0			FALSE	1	0
XRCC4	0.000552985	0.00201503	0.00220941	FALSE	0	0			FALSE	0	0
XRCC6	-0.186797	-0.221478	0.100881	TRUE	0	0	0	0	FALSE	0	0
XRN1	-0.0492904	-0.0911751	-0.0562263	FALSE	0	0			FALSE	1	0
YWHAZ	0.00821049	-0.0141746	-0.0660323	FALSE	0	0			FALSE	1	0
ZCRB1	-0.170976	-0.122267	0.294026	TRUE	0	0	0	0	TRUE	4	0	0	0
ZNF131	-0.00274777	-0.0729146	-0.178806	TRUE	0	0	0	0	TRUE	1	0	1	0
ZNF407	-0.00350124	-0.00887619	-0.0128599	FALSE	0	0			FALSE	0	0
ZNF574	-0.250009	-0.306883	0.104743	TRUE	0	0	9	0	TRUE	5	0	0	0
ZRANB3	-0.00864021	-0.000851694	0.0284921	FALSE	0	0			FALSE	0	0
CAD	-0.442108	-0.516323	0.256975	FALSE					FALSE	3	0
DCTN3	-0.355956	-0.417114	0.200663	FALSE					TRUE	0	0	0	0
GEMIN2	-0.385588	-0.479828	0.147344	FALSE					FALSE	1	0
HAUS1	-0.249911	-0.296899	0.132938	FALSE					TRUE	0	0	0	0
HJURP	-0.388343	-0.504783	0.0933486	FALSE					FALSE
IPO13	-0.327532	-0.379734	0.197714	FALSE					FALSE	0	0
non-targeting	-0.00103786	-0.00111246	-0.000472744	FALSE					FALSE
