## Supplementary material for "Mapping the Genetic Interaction Network of PARP inhibitor Response": Table S7

### Sheet: Sheet1
Identifier	Purpose	Sequence (5′-N[]-3′)
	sgRNA loci amplification, 5′ primer, genome-scale screen	AATGATACGGCGACCACCGAGATCTACACGATCGGAAGAGCACACGTCTGAACTCCAGTCACNNNNNNGCACAAAAGGAAACTCACCCT
oPR005	sgRNA loci amplification, 3′ primer, genome-scale screen	CAAGCAGAAGACGGCATACGAGATCGACTCGGTGCCACTTTTTC
oSL001	oligo pool amplification, 5′ primer, pJL051	ATTTTGCCCCTGGTTCTTCCAC
oJL179	oligo pool amplification, 3′ primer, pJL051	CCCTAAGAAATGAACTGGGCTT
oSL003	oligo pool amplification, 5′ primer, pJL052	TCACAACTACACCAGAAGCCAC
oJL180	oligo pool amplification, 3′ primer, pJL052	TCTTCGTCAAAGTGTTGCGCTT
	sgRNA loci amplification, 5′ primer, pJL051 intermediate library validation	AATGATACGGCGACCACCGAGATCTACACGATCGGAAGAGCACACGTCTGAACTCCAGTCACGCCAATGCACAAAAGGAAACTCACCCT
	sgRNA loci amplification, 3′ primer, pJL051 intermediate library validation	CAAGCAGAAGACGGCATACGAGATCGACTCGGTGCCACTTTTTC
oJL173	sgRNA loci amplification, 5′ primer, pJL052 intermediate library validation	AATGATACGGCGACCACCGAGATCTACACGATCGGAAGAGCACACGTCTGAACTCCAGTCACATCACGGGACTATCATATGCTTACCGTAAC
oJL176	sgRNA loci amplification, 3′ primer, pJL052 intermediate library validation	CAAGCAGAAGACGGCATACGAGATGGCGGTAATACGGTTATCCA
	sgRNA loci amplification, 5′ primer, interaction screen	AATGATACGGCGACCACCGAGATCTACACNNNNNNNNCAGCACAAAAGGAAACTCACC
	sgRNA loci amplification, 3′ primer, interaction screen	CAAGCAGAAGACGGCATACGAGATGTGACTGGAGTTCAGACGTGTGCTCTTCCGATCTNNNNNNNNGGCGGTAATACGGTTATCCA
oJL392	PARP2 locus amplification, 5′ primer, PARP2KO validation	TGGAGTTCAGACGTGTGCTCTTCCGATCTGGTCTAAGGAAAGACCAGG
oJL393	PARP2 locus amplification, 3′ primer, PARP2KO validation	ACACTCTTTCCCTACACGACGCTCTTCCGATCTGGATGCTCTCTGAGATATCC
	PARP2KO validation indexing, 5′ primer	CAAGCAGAAGACGGCATACGAGATNNNNNNNNGTGACTGGAGTTCAGACGTGTGCTCTTC
	PARP2KO validation indexing, 3′ primer	AATGATACGGCGACCACCGAGATCTACACNNNNNNNNACACTCTTTCCCTACACGAC
oSL055	custom R1 sequencing primer, genome-scale screen and intermediate sgRNA library validation	GTGTGTTTTGAGACTATAAGTATCCCTTGGAGAACCACCTTGTTG
oDS113	custom R1 sequencing primer, interaction screen	TGTTTTGAGACTATAAGTATCCCTTGGAGAACCACCTTGTTGG
oDS119	custom I1 sequencing primer, interaction screen	CGATTTCTTGGCTTTATATATCTTGTGGAAAGCCACCTTGTTGG
oDS120	custom I2 sequencing primer, interaction screen	AACACACAATTACTTTACAGTTAGGGTGAGTTTCCTTTTGTGCTG
oDS132	phiX R1 sequencing primer, interaction screen	ACACTCTTTCCCTACACGACGCTCTTCCGATCT
oJL339	PSMC3IP quantitative RT-PCR, 5′ primer	GAGTGATGCTGACCTTCAAGTCC
oJL340	PSMC3IP quantitative RT-PCR, 3′ primer	TGGTGTGGTCAGGGCACTAGAT
oJL343	MND1 quantitative RT-PCR, 5′ primer	CTTCGAGACCAAAGGGAACAGC
oJL344	MND1 quantitative RT-PCR, 3′ primer	TCAGTCCATCTGTTAGCAGCTTC
oJL515	PARP1 quantitative RT-PCR, 5′ primer	CCAAGCCAGTTCAGGACCTCAT
oJL516	PARP1 quantitative RT-PCR, 3′ primer	GGATCTGCCTTTTGCTCAGCTTC
oJL283	ACTB quantitative RT-PCR, 5′ primer	CACCATTGGCAATGAGCGGTTC
oJL284	ACTB quantitative RT-PCR, 3′ primer	AGGTCTTTGCGGATGTCCACGT
